# Post-Transcriptional Regulation of Antiviral Gene Expression by *N6*-Methyladenosine

**DOI:** 10.1101/2020.08.05.238337

**Authors:** Michael J. McFadden, Alexa B.R. McIntyre, Haralambos Mourelatos, Nathan S. Abell, Nandan S. Gokhale, Hélène Ipas, Blerta Xhemalçe, Christopher E. Mason, Stacy M. Horner

## Abstract

Type I interferons (IFN) induce hundreds of IFN-stimulated genes (ISGs) in response to viral infection. These ISGs require strict regulation for an efficient and controlled antiviral response, but post-transcriptional controls of these genes have not been well defined. Here, we identify a new role for the RNA base modification *N6*-methyladenosine (m^6^A) in the regulation of ISGs. Using ribosome profiling and quantitative mass spectrometry, coupled with m^6^A-immunoprecipitation and sequencing, we identified a subset of ISGs, including *IFITM1*, whose translation is enhanced by m^6^A and the m^6^A methyltransferase proteins METTL3 and METTL14. We further determined that the m^6^A reader YTHDF1 increases the expression of IFITM1 in an m^6^A binding-dependent manner. Importantly, we found that the m^6^A methyltransferase complex promotes the antiviral activity of type I IFN. Thus, these studies identify m^6^A as a post-transcriptional control of ISG translation during the type I IFN response for antiviral restriction.
