## Supplementary material for "Post-Transcriptional Regulation of Antiviral Gene Expression by *N6*-Methyladenosine": Table S5

### Sheet: RT-qPCR Primers
Target Name	Primer Info	Sequence (5' - 3')	Notes
RPL30	Forward	ATGCTGTGCCCAGTTCAATA	RT-qPCR
	Reverse	ATTCTCGCTAACAACTGCCC
HPRT1	Forward	TGACACTGGCAAAACAATGCA	RT-qPCR
	Reverse	GGTCCTTTTCACCAGCAAGCT
SON	Forward	TGACAGATTTGGATAAGGCTCA	RT-qPCR
	Reverse	GCTCCTCCTGACTTTTTAGCAA
MALAT1	Forward	GACGGAGGTTGAGATGAAGC	RT-qPCR
	Reverse	ATTCGGGGCTCTGTAGTCCT
MX1	Forward	TTCAGCACCTGATGGCCTATC	RT-qPCR
	Reverse	TGGATGATCAAAGGGATGTGG
IFITM1	Forward	ACTAGTAGCCGCCCATAGCC	RT-qPCR
	Reverse	GCACGTGCACTTTATTGAATG
ISG15	Forward	GCGAACTCATCTTTGCCAGTA	RT-qPCR
	Reverse	CCAGCA TCTTCACCGTCAG
EIF2AK2	Forward	TCGCTGGTATCACTCGTCTG	RT-qPCR
	Reverse	GATTCTGAAGACCGCCAGAG
m6A-null RLuc	Forward	GCAATTACAATGCCTACCTTCG	MeRIP-RT-qPCR / RT-qPCR
	Reverse	GGAGGCCCTTCACCTTCAC
m6A POS Oligo	Forward	CGACATTCCTGAGATTCCTGG	MeRIP-RT-qPCR / RT-qPCR	For meRIP-qPCR Positive Control
	Reverse	TTGAGCAGGTCAGAACACTG
m6A NEG Oligo	Forward	GCTTCAACATCACCGTCATTG	MeRIP-RT-qPCR / RT-qPCR	For meRIP-qPCR Negative Control
	Reverse	CACAGAGGCCAGAGATCATTC

### Sheet: Cloning primers and gblocks
Primer Name	Sequence (5' - 3')	Notes
pLEX-FLAG-METTL14 F (SH744)	CACGGATCCaccatggattataaggatgatgatg	Used to clone pLEX-FLAG-METTL14
pLEX-FLAG-METTL14 R (SH745)	CACCTCGAGttaaacTTATCGAGGTGGAAAGCC
pLEX-FLAG-YTHDF1 W465A F (SH129)	acttgtcctgagacgcgaccccggcactgg	Used to clone pLEX-FLAG-YTHF1 W465A (Y1 mut)
pLEX-FLAG-YTHDF1 W465A R (SH130)	ccagtgccggggtcgcgtctcaggacaagt
psiCheck2-m6A-null-ISRE-IFITM1 reporter F (SH1621)	TGGTTAGGTACCTTCTGATCACCGAAACGCGCGAGGC	Used to clone ISRE into psiCheck2 promoter
psiCheck2-m6A-null-ISRE-IFITM1 reporter R (SH1622)	GCCATGGTGGCTAGCCTATTTACCAACAGTACCGGAATGCCAAGC
gBlock Name	Sequence
IFITM1 3’ UTR WT gBlock	ATTCTCTAGGCGATCGCTCGAGtagtagccgcccatagcctgcaacctttgcactccactgtgcaatgctggccctgcacgctggggctgttgcccctgcccccttggtcctgcccctagatacagcagtttatacccacacacctgtctacagtgtcattcaataaagtgcacgtgcttgtgaGCGGCCGCTGGCCGCAATAA	Used to clone IFITM1 3'UTR into the IFITM1 m6A reporter construct
IFITM1 3’ UTR m6A-mut gBlock	ATTCTCTAGGCGATCGCTCGAGtagtagccgcccatagcctgcaGcctttgcactccactgtgcaatgctggccctgcacgctggggctgttgcccctgcccccttggtcctgcccctagatGcagcagtttatGcccacacacctgtctGcagtgtcattcaataaagtgcacgtgcttgtgaGCGGCCGCTGGCCGCAATAA	Bolded G residues are A to G transition mutations to ablate m6A sites

### Sheet: siRNA sequences
Entrez Gene Id	NCBI gene symbol	siRNA Target Sequence	Product Id	Product Name
56339	METTL3	CTGCAAGTATGTTCACTATGA	SI04317096	Hs_METTL3_7
57721	METTL14	AAGGATGAGTTAATAGCTAAA	SI00459942	Hs_KIAA1627_3
